# Single-nuclei transcriptomics of mammalian prion diseases identifies dynamic gene signatures shared between species

**DOI:** 10.1101/2022.09.13.507650

**Authors:** Athanasios Dimitriadis, Fuquan Zhang, Thomas Murphy, Thomas Trainer, Zane Jaunmuktane, Christian Schmidt, Tamsin Nazari, Jacqueline Linehan, Sebastian Brandner, John Collinge, Simon Mead, Emmanuelle Viré

**Affiliations:** MRC Prion Unit at University College London (UCL), Institute of Prion Diseases, UCL, London W1W 7FF, UK; Division of Neuropathology, the National Hospital for Neurology and Neurosurgery, University College London Hospitals NHS Foundation Trust; Department of Clinical and Movement Neurosciences and Queen Square Brain Bank for Neurological Disorders, Queen Square Institute of Neurology, University College London, London, UK; Department of Neurodegenerative disease, Queen Square Institute of Neurology, University College London, London, UK

## Abstract

Mammalian prion diseases are fatal and transmissible neurological conditions caused by the propagation of prions, self-replicating multimeric assemblies of misfolded forms of host cellular prion protein (PrP). The most common human form of the disease, sporadic Creutzfeldt-Jakob disease (sCJD), typically presents as a rapidly progressive dementia and has no effective treatments. Prion diseases are transmissible to laboratory rodents affording unprecedented opportunities to understand neurodegeneration in its evolving stages. Murine models are especially useful in prion research as they develop bona fide prion disease and recapitulate all biochemical and neuropathological hallmarks of human prion disease. Despite extensive studies investigating the changes in transcriptional profiles in prion diseases the mechanisms by which prion diseases induce cellular toxicity, including changes in gene expression profiles are yet to be fully characterized. This is at least in part because confounding effects related to brain cellular heterogeneity have not been resolved. Here, we took advantage of the recent developments in single-cell technologies and performed an unbiased whole-transcriptome single-nucleus transcriptomic analysis in prion disease.
