## Supplementary Table 3 for "Single-nuclei transcriptomics of mammalian prion diseases identifies dynamic gene signatures shared between species"

### Sheet: Φύλλο1
Sample group	No. of cells before QC	No. of cells after QC	Percentage of cells passing filters
CJD biopsy	8536	2294	0.269
Control biopsy	5845	1611	0.276
CJD post-mortem	16916	158	0.009
Control post-mortem	13420	6341	0.473
